# Ecdysteroid kinase-like (EcKL) paralogs confer developmental tolerance to caffeine in *Drosophila melanogaster*

**DOI:** 10.1101/2021.09.15.460555

**Authors:** Jack L. Scanlan, Paul Battlay, Charles Robin

**Author notes:** Corresponding author: Charles Robin Building 184, School of BioSciences, The University of Melbourne, Parkville Campus, Melbourne, Victoria, 3010, Australia.

## Abstract

A unique aspect of metabolic detoxification in insects compared to other animals is the presence of xenobiotic phosphorylation, about which little is currently understood. Our previous work raised the hypothesis that members of the taxonomically restricted ecdysteroid kinase-like (EcKL) gene family encode the enzymes responsible for xenobiotic phosphorylation in the model insect *Drosophila melanogaster* (Diptera: Ephydroidea)—however, candidate detoxification genes identified in the EcKL family have yet to be functionally validated. Here, we test the hypothesis that EcKL genes in the rapidly evolving Dro5 clade are involved in the detoxification of plant and fungal toxins in *D. melanogaster*. The mining and reanalysis of existing data indicated multiple Dro5 genes are transcriptionally induced by the plant alkaloid caffeine and that adult caffeine susceptibility is associated with a novel naturally occurring indel in *CG31370* (Dro5-8) in the Drosophila Genetic Reference Panel (DGRP). CRISPR-Cas9 mutagenesis of five Dro5 EcKLs substantially decreased developmental tolerance of caffeine, while individual overexpression of two of these genes—*CG31300* (Dro5-1) and *CG13659* (Dro5-7)—in detoxification-related tissues increased developmental tolerance. In addition, we found Dro5 loss-of-function animals also have decreased developmental tolerance of the fungal secondary metabolite kojic acid. Taken together, this work provides the first compelling functional evidence that EcKLs encode detoxification enzymes and suggests that EcKLs in the Dro5 clade are involved in the metabolism of multiple ecologically relevant toxins in *D. melanogaster*. We also propose a biochemical hypothesis for EcKL involvement in caffeine detoxification and highlight the many unknown aspects of caffeine metabolism in *D. melanogaster* and other insects.

**Highlights:**

- Phosphorylation is an under-characterised detoxification reaction in insects
- Dro5 EcKL genes are good detoxification candidate genes in *Drosophila melanogaster*
- Knockout and misexpression of some Dro5 genes modulated tolerance to caffeine
- Dro5 genes may also confer tolerance to the fungal toxin kojic acid
- Caffeine tolerance could be adaptive for *Drosophila* associating with *Citrus* fruits
