## Supplementary Table 1 for "Ecdysteroid kinase-like (EcKL) paralogs confer developmental tolerance to caffeine in *Drosophila melanogaster*"

### Sheet: Sheet1
Primer ID	Sequence (5’ to 3’)
pUASTattB_3F	CGCAGCTGAACAAGCTAAAC
pUASTattB_5R	TGTCACACCACAGAAGTAAGG
CG31300_EagIF	TAAGCACGGCCGATGACTGACAAGTTAGATGC
CG31300_KpnIR	TAAGCAGGTACCGCTATAGACATTTAAAGTAGCC
CG31104_EagIF	TAAGCACGGCCGGAAAATGGAAGGCAAAAATATTG
CG31104_KpnIR	TAAGCAGGTACCCATTATAGATCCTTAAAGTATCC
CG13658_EagIF	TAAGCACGGCCGATGGCGGAAAACGTAGATTC
CG13658_KpnIR	TAAGCAGGTACCTTAAAGATCTTTAAAATATCCCAG
CG11893_EagIF	TAAGCACGGCCGATGCCAGAAAACGCAGATAC
CG11893_KpnIR	TAAGCAGGTACCATCAAAGATCGTTAAAGTATCCC
CG13659_EagIF	TAAGCACGGCCGATGGCCGAGGAAAGTTTC
CG13659_KpnIR	TAAGCAGGTACCTTAAAAGTCGTCAAAATATCCCG
CG31370_EagIF	TAAGCACGGCCGATGGCTGAAGATAGCTTAGC
CG31370_KpnIR	TAAGCAGGTACCTTATAAGTTCTCAAAATATCCAG
CG31436_EagIF	TAAGCACGGCCGATGTCCGGGAACCCCCAAAAC
CG31436_KpnIR	TAAGCAGGTACCATGTTTAGGCATGGAGTAATCCC
pCFD6_D5∆A_1F	CGGCCCGGGTTCGATTCCCGGCCGATGCATCAGTTGTAACCTCTAAGGTGTTTCAGAGCTATGCTGGAAAC
pCFD6_D5∆A_1R	TCGCGGTGGTACACTCTGCATGCACCAGCCGGGAATCGAACC
pCFD6_D5∆A_2F	TGCAGAGTGTACCACCGCGAGTTTCAGAGCTATGCTGGAAAC
pCFD6_D5∆A_2R	ACATAATAGAAGGCATTTCCTGCACCAGCCGGGAATCGAACC
pCFD6_D5∆A_3F	GGAAATGCCTTCTATTATGTGTTTCAGAGCTATGCTGGAAAC
pCFD6_D5∆A_3R	ATTTTAACTTGCTATTTCTAGCTCTAAAACCTATGACCCTTATGTTCAAGTGCACCAGCCGGGAATCGAACC
pCFD6_D5∆B_1F	CGGCCCGGGTTCGATTCCCGGCCGATGCAAATCGGTTGAACACGTATATGTTTCAGAGCTATGCTGGAAAC
pCFD6_D5∆B_1R	CCCTAGCGCGAAACATAATGTGCACCAGCCGGGAATCGAACC
pCFD6_D5∆B_2F	CATTATGTTTCGCGCTAGGGGTTTCAGAGCTATGCTGGAAAC
pCFD6_D5∆B_2R	TGTCATCGCCGACCTGTCGATGCACCAGCCGGGAATCGAACC
pCFD6_D5∆B_3F	TCGACAGGTCGGCGATGACAGTTTCAGAGCTATGCTGGAAAC
pCFD6_D5∆B_3R	ATTTTAACTTGCTATTTCTAGCTCTAAAACGTCCATGGGTGTACGACTCTTGCACCAGCCGGGAATCGAACC
pCFD6_seqfwd	GTAGACATCAAGCATCGGTGG
pCFD6_seqrev	TTAGAGCTTTAAATCTCTGTAGGTAG
D5∆A_1F	GATGGGTCATTCTGACACCGA
D5∆A_1R	TTCTTCCTGAGCAACCGGAC
D5∆A_2F	GAGCCTCGGCAGGTGTTAAT
D5∆A_2R	TGCGATCAATTAGCCATGCAA
D5∆B_1F	CTGATCCGTTTGCAGACACT
D5∆B_1R	CTTGGAGTAGGCACTGCTGAT
D5∆B_2F	ACCAACCGAAAAGGCGAGTT
D5∆B_2R	TCCGGCTCCAAAAGCATGTAA
CG31370del_1F	GCTGAATGTCCCAGAATGGT
CG31370del_1R	TCCTTAACGAATTCTGGTCGCT
