## Supplementary Table 2 for "Ecdysteroid kinase-like (EcKL) paralogs confer developmental tolerance to caffeine in *Drosophila melanogaster*"

### Sheet: Data
Line	In silico genotype	PCR genotype	Known genotype	Adult caffeine survival (hours; 10 mg/mL; Najarro et al. 2015)	Corrected developmental survival (388 µg/mL; Montgomery et al. 2014)
RAL28	del	del	del	22.6854	0.955882
RAL352	del	del	del	30.9646	0.986014
RAL83	del	del	del	33.1083	0.690141
RAL59	del	del	del	50.3385	0.895522
RAL315	del	del	del	51.0604	0.664062
RAL324	del	del	del	58.3677	1
RAL812	del	del	del	62.3344	0.666667
RAL437	del	del	del	62.5052	1
RAL307	del	del	del	78.1573	0.884298
RAL304	del	del	del	NP	0.279279
RAL392	NA	del	del	27.2094	0.642336
RAL303	NA	del	del	40.8062	0.947368
RAL354	NA	del	del	NP	NP
RAL630	NA	del	del	NP	NP
RAL161	del	NA	del	15.175	0.934211
RAL712	del	NA	del	27.7479	0.951389
RAL57	del	NA	del	38.2167	0.977444
RAL386	del	NA	del	50.3865	1
RAL861	del	NA	del	51.1042	0.921739
RAL837	del	NA	del	84.3156	0.857143
RAL42	del	NA	del	NP	0.803419
RAL738	het	NA	het	19.5818	1
RAL913	het	NA	het	NP	1
RAL85	wt	NA	wt	19.2833	1
RAL229	wt	NA	wt	27.4792	0.638889
RAL892	wt	NA	wt	28.0417	0.645161
RAL38	wt	NA	wt	29.2417	0.935484
RAL774	wt	NA	wt	29.5167	1
RAL371	wt	NA	wt	30.5979	1
RAL356	wt	NA	wt	35.3433	0.946565
RAL45	wt	NA	wt	35.9964	0.210938
RAL409	wt	NA	wt	37.6167	0.906475
RAL555	wt	NA	wt	39.0422	0.647059
RAL761	wt	NA	wt	39.6396	1
RAL822	wt	NA	wt	40.359	0.80315
RAL890	wt	NA	wt	40.4233	1
RAL381	wt	NA	wt	40.6562	0.801724
RAL129	wt	NA	wt	41.4	0.946154
RAL786	wt	NA	wt	42.0729	NP
RAL801	wt	NA	wt	42.0875	1
RAL256	wt	NA	wt	43.9062	0.984962
RAL239	wt	NA	wt	46.3031	0.891566
RAL26	wt	NA	wt	47.151	0.992754
RAL818	wt	NA	wt	47.7885	0.944
RAL897	wt	NA	wt	49.1646	0.876812
RAL321	wt	NA	wt	49.7062	0.983051
RAL181	wt	NA	wt	49.8969	0.948529
RAL176	wt	NA	wt	50.1771	0.910714
RAL427	wt	NA	wt	50.2177	NP
RAL783	wt	NA	wt	50.3411	0.892857
RAL802	wt	NA	wt	51.801	0.828571
RAL908	wt	NA	wt	52.1958	0.401639
RAL911	wt	NA	wt	53.1521	1
RAL338	wt	NA	wt	53.4365	0.747253
RAL317	wt	NA	wt	54.2687	0.9625
RAL228	wt	NA	wt	54.5531	0.950704
RAL486	wt	NA	wt	54.7844	1
RAL391	wt	NA	wt	55.9396	0.940299
RAL852	wt	NA	wt	56.5956	0.984
RAL879	wt	NA	wt	56.8062	0.947826
RAL227	wt	NA	wt	56.8511	0.972603
RAL855	wt	NA	wt	56.8635	0.854962
RAL646	wt	NA	wt	57.6052	0.992537
RAL138	wt	NA	wt	58.174	0.865672
RAL370	wt	NA	wt	58.3396	0.97037
RAL439	wt	NA	wt	58.4323	0.73913
RAL380	wt	NA	wt	58.4833	1
RAL443	wt	NA	wt	58.7385	1
RAL109	wt	NA	wt	58.8822	NP
RAL787	wt	NA	wt	58.8833	1
RAL149	wt	NA	wt	58.9125	0.8125
RAL426	wt	NA	wt	59.5	1
RAL158	wt	NA	wt	59.6198	1
RAL810	wt	NA	wt	60.2729	0.858209
RAL177	wt	NA	wt	62.2867	1
RAL208	wt	NA	wt	62.8533	1
RAL310	wt	NA	wt	63.3896	0.83871
RAL732	wt	NA	wt	63.501	0.711538
RAL716	wt	NA	wt	65.0479	0.81746
RAL359	wt	NA	wt	65.5615	1
RAL790	wt	NA	wt	68.5271	1
RAL385	wt	NA	wt	68.9094	0.931034
RAL383	wt	NA	wt	70.356	0.97541
RAL714	wt	NA	wt	70.5042	1
RAL737	wt	NA	wt	70.5958	0.810127
RAL703	wt	NA	wt	70.63	1
RAL280	wt	NA	wt	70.6646	0.962963
RAL365	wt	NA	wt	71.8552	0.894737
RAL907	wt	NA	wt	71.8615	0.839161
RAL88	wt	NA	wt	72.7146	NP
RAL358	wt	NA	wt	73.66	0.935252
RAL461	wt	NA	wt	74.3979	0.880597
RAL563	wt	NA	wt	75.5885	0.900763
RAL595	wt	NA	wt	75.7199	1
RAL406	wt	NA	wt	76.3083	0.485507
RAL589	wt	NA	wt	77.4073	1
RAL373	wt	NA	wt	78.2917	0.978723
RAL857	wt	NA	wt	80.0115	0.260417
RAL75	wt	NA	wt	80.3906	0.978723
RAL882	wt	NA	wt	81.5448	0.824427
RAL832	wt	NA	wt	82.2511	1
RAL309	wt	NA	wt	83.1833	0.586466
RAL377	wt	NA	wt	83.6208	0.737288
RAL93	wt	NA	wt	84.1833	0.935484
RAL535	wt	NA	wt	84.8042	1
RAL379	wt	NA	wt	85.7011	1
RAL320	wt	NA	wt	89.0812	0.938776
RAL721	wt	NA	wt	90.8312	0.859155
RAL374	wt	NA	wt	90.8844	1
RAL217	wt	NA	wt	91.2458	1
RAL405	wt	NA	wt	98.0823	0.809524
RAL440	wt	NA	wt	98.1344	0.985507
RAL796	wt	NA	wt	98.6667	1
RAL805	wt	NA	wt	98.9792	1
RAL362	wt	NA	wt	99.5767	0.978261
RAL808	wt	NA	wt	100.28	0.757009
RAL318	wt	NA	wt	100.996	0.985915
RAL491	wt	NA	wt	112.682	1
RAL101	wt	NA	wt	NP	0.849315
RAL136	wt	NA	wt	NP	NP
RAL142	wt	NA	wt	NP	1
RAL153	wt	NA	wt	NP	1
RAL195	wt	NA	wt	NP	1
RAL21	wt	NA	wt	NP	0.75
RAL223	wt	NA	wt	NP	NP
RAL233	wt	NA	wt	NP	NP
RAL235	wt	NA	wt	NP	1
RAL287	wt	NA	wt	NP	0.0458015
RAL313	wt	NA	wt	NP	0.790476
RAL325	wt	NA	wt	NP	NP
RAL332	wt	NA	wt	NP	1
RAL350	wt	NA	wt	NP	NP
RAL355	wt	NA	wt	NP	NP
RAL357	wt	NA	wt	NP	1
RAL361	wt	NA	wt	NP	0.49635
RAL367	wt	NA	wt	NP	0.892857
RAL375	wt	NA	wt	NP	0.964029
RAL397	wt	NA	wt	NP	NP
RAL399	wt	NA	wt	NP	1
RAL40	wt	NA	wt	NP	0.922481
RAL41	wt	NA	wt	NP	1
RAL441	wt	NA	wt	NP	1
RAL49	wt	NA	wt	NP	NP
RAL492	wt	NA	wt	NP	NP
RAL509	wt	NA	wt	NP	1
RAL517	wt	NA	wt	NP	0.962687
RAL530	wt	NA	wt	NP	1
RAL531	wt	NA	wt	NP	0.926471
RAL566	wt	NA	wt	NP	NP
RAL596	wt	NA	wt	NP	NP
RAL639	wt	NA	wt	NP	1
RAL642	wt	NA	wt	NP	1
RAL69	wt	NA	wt	NP	0.686047
RAL705	wt	NA	wt	NP	1
RAL707	wt	NA	wt	NP	1
RAL727	wt	NA	wt	NP	NP
RAL73	wt	NA	wt	NP	1
RAL730	wt	NA	wt	NP	0.955224
RAL748	wt	NA	wt	NP	1
RAL757	wt	NA	wt	NP	0.935065
RAL765	wt	NA	wt	NP	0.913043
RAL776	wt	NA	wt	NP	0.906977
RAL799	wt	NA	wt	NP	0.964789
RAL820	wt	NA	wt	NP	0.985816
RAL821	wt	NA	wt	NP	0.904762
RAL849	wt	NA	wt	NP	1
RAL850	wt	NA	wt	NP	0.987654
RAL853	wt	NA	wt	NP	0.881481
RAL859	wt	NA	wt	NP	1
RAL884	wt	NA	wt	NP	0.940741
RAL887	wt	NA	wt	NP	NP
RAL894	wt	NA	wt	NP	0.320388
RAL900	wt	NA	wt	NP	1
RAL91	wt	NA	wt	NP	0.885714
RAL36	NA	wt	wt	NP	NP
RAL189	wt	wt	wt	26.2458	0.828829
RAL105	wt	wt	wt	26.7417	1
RAL513	wt	wt	wt	27.4	0.936508
RAL804	wt	wt	wt	27.4458	0.92437
RAL382	wt	wt	wt	30.5987	1
RAL843	wt	wt	wt	38.5375	0.417266
RAL237	wt	wt	wt	56.4083	1
RAL335	wt	wt	wt	67.4031	1
RAL360	wt	wt	wt	67.6229	0.909722
RAL340	wt	wt	wt	69.0438	1
RAL306	wt	wt	wt	73.3031	NP
RAL584	wt	wt	wt	82.4052	1
RAL502	wt	wt	wt	88.5979	0.792857
RAL301	wt	wt	wt	102.646	0.909091
RAL100	wt	wt	wt	NP	NP
RAL31	wt	wt	wt	NP	NP
RAL319	wt	wt	wt	NP	NP
RAL32	wt	wt	wt	NP	NP
RAL336	wt	wt	wt	NP	0.969697
RAL348	wt	wt	wt	NP	NP
RAL390	wt	wt	wt	NP	NP
RAL395	wt	wt	wt	NP	NP
RAL48	wt	wt	wt	NP	NP
RAL505	wt	wt	wt	NP	NP
RAL508	wt	wt	wt	NP	1
RAL528	wt	wt	wt	NP	NP
RAL551	wt	wt	wt	NP	NP
RAL559	wt	wt	wt	NP	NP
RAL627	wt	wt	wt	NP	NP
RAL634	wt	wt	wt	NP	NP
RAL819	wt	wt	wt	NP	1

### Sheet: Legend
wt, homozygous CG31370wt; del, homozygous CG31370del; het, heterozygous CG31370wt/CG31370del; NA, not available; NP, not phenotyped.
